# Benchmarking scRNA-seq Copy Number Inference: A Comprehensive Evaluation and Practitioner’s Guide

**DOI:** 10.64898/2026.04.12.718050

**Authors:** Hung-Ching Chang, Yuxin Shi, Haoyu Cheng, Jian Zou, Alexander Chih-Chieh Chang, Brent T. Schlegel, Wenjia Wang, Daniel D. Brown, Fangyuan Chen, Sarah Wang, Danyang Li, Ria Sai, Noelle Michel, Steffi Oesterreich, Adrian V. Lee, George C. Tseng

## Abstract

Accurately inferring copy number variation (CNV) from scRNA-seq data is critical for identifying malignant cells, reconstructing tumor subclonal architecture, and uncovering the genomic drivers that dictate cancer cell biology. However, the performance of existing tools varies significantly, and current benchmarks lack the breadth of datasets and methods necessary to provide definitive guidance. We present a comprehensive benchmark of 12 CNV inference methods across 28 real datasets (>100,000 cells) and diverse synthetic datasets. By evaluating methods based on malignant cell classification accuracy, CNV inference accuracy, scalability, and robustness, we establish a definitive practitioner’s guideline: allele-aware methods like Numbat excel when high-quality allelic inference can be achieved, whereas expression-centric tools such as Clonalscope, CopyKAT, inferCNV, and SCEVAN remain reliable when raw sequencing data are unavailable. Our study provides both a practical decision-making framework for researchers and a public repository of standardized CNV profiles to catalyze further methodological innovation.
