## Supplemental Data 1 for "Benchmarking scRNA-seq Copy Number Inference: A Comprehensive Evaluation and Practitioner’s Guide"

### Sheet: sample
sample	source	cancer type	Tumor origin	Metastatic site	total cell	malignant cell	paired DNA	reference tissue	reference type	orignial paper
P5846	Primary	GC	stomach	N/A	4373	549	scDNA	stomach	patient-matched	Sathe et al. 2020
P5847	Primary	GC	stomach	N/A	8045	695	scDNA	stomach	organ-matched	Sathe et al. 2020
P5931	Primary	GC	stomach	N/A	6298	3181	scDNA	stomach	patient-matched	Sathe et al. 2020
P8823	Primary	CRC	Colon	N/A	4601	1807	bulk DNA	Rectum	unmatched	Sathe et al. 2020
MM199	Primary	MM	marrow	N/A	4103	2518	bulk DNA	marrow	organ-matched	Shirayeh et al. 2022
P5915	Metastasis	CRC	Colon	liver	3365	2478	scDNA	liver	patient-matched	Sathe et al. 2020
P6198	Metastasis	GC	stomach	liver	7186	5427	scDNA	liver	patient-matched	Sathe et al. 2020
P6335	Metastasis	GC	stomach	liver	526	421	scDNA	liver	patient-matched	Sathe et al. 2020
P6593	Metastasis	GC	stomach	liver	835	644	scDNA	stomach	organ-matched	Sathe et al. 2020
BoML	Metastasis	BRCA	breast	bone	5150	2130	bulk DNA	breast	organ-matched	Ding et al. 2022
BoMR	Metastasis	BRCA	breast	bone	6404	3530	bulk DNA	breast	organ-matched	Ding et al. 2022
HGC-27	Cell line	GC	stomach	N/A	1739	1739	scDNA	stomach	organ-matched	Andor et al. 2020
KATOIII	Cell line	GC	stomach	N/A	3637	3637	scDNA	stomach	organ-matched	Andor et al. 2020
MKN-45	Cell line	GC	stomach	N/A	4246	4246	scDNA	stomach	organ-matched	Andor et al. 2020
NCI-N87	Cell line	GC	stomach	N/A	4755	4755	scDNA	stomach	organ-matched	Andor et al. 2020
NUGC-4	Cell line	GC	stomach	N/A	4992	4992	scDNA	stomach	organ-matched	Andor et al. 2020
SNU-16	Cell line	GC	stomach	N/A	1445	1445	scDNA	stomach	organ-matched	Andor et al. 2020
SNU-601	Cell line	GC	stomach	N/A	5885	5885	scDNA	stomach	organ-matched	Andor et al. 2020
SNU-638	Cell line	GC	stomach	N/A	1118	1118	scDNA	stomach	organ-matched	Andor et al. 2020
SNU-668	Cell line	GC	stomach	N/A	6929	6929	scDNA	stomach	organ-matched	Andor et al. 2020
IPM-BO-46-early	PDO	BRCA	breast	N/A	3101	2739	scDNA	breast	organ-matched	contact AVL for resource
IPM-BO-46-late	PDO	BRCA	breast	N/A	2536	1347	scDNA	breast	organ-matched	contact AVL for resource
IPM-BO-53-early	PDO	BRCA	breast	bone	1856	1856	scDNA	breast	organ-matched	contact AVL for resource
IPM-BO-53-late	PDO	BRCA	breast	bone	1429	1429	scDNA	breast	organ-matched	contact AVL for resource
IPM-BO-86-early	PDO	BRCA	breast	bone	1229	1043	scDNA	breast	organ-matched	contact AVL for resource
IPM-BO-86-late	PDO	BRCA	breast	bone	1248	1077	scDNA	breast	organ-matched	contact AVL for resource
IPM-BO-139-early	PDO	BRCA	breast	N/A	2221	2100	scDNA	breast	organ-matched	contact AVL for resource
IPM-BO-139-late	PDO	BRCA	breast	N/A	1620	1526	scDNA	breast	organ-matched	contact AVL for resource
					100872

### Sheet: note
P5866	Primary	GC	stomach		stomach	patient-matched	Sathe et al. 2020	removed due to limited scDNA cells (29 only)
P6342	Primary	GC	stomach		stomach	patient-matched	Sathe et al. 2020	only have 6,036 reads
P9962	Primary	GC	Rectum		stomach	organ-matched	Sathe et al. 2020	spatial transcriptomics
