## Supplemental Data 2 for "Benchmarking scRNA-seq Copy Number Inference: A Comprehensive Evaluation and Practitioner’s Guide"

### Sheet: Sheet1
References usability scores			good - 1	some issues - 0.5	poor - 0
Jan 20th, 2026
		Methods
		CaSpER	Chloris	Clonalscope	CONGAS	CONICSmat	CopyKAT	copyVAE	HoneyBADGER	inferCNV	Numbat	SCEVAN	sciCNV
Open Source	The source code is publicly available and can be freely accessed	https://github.com/akdess/CaSpER	https://github.com/pqiao29/Chloris	https://github.com/seasoncloud/Clonalscope	https://github.com/caravagnalab/rcongas	https://github.com/Neurosurgery-Brain-Tumor-Center-DiazLab/CONICS	https://github.com/navinlabcode/copykat	https://github.com/mandichen/copyVAE	https://github.com/JEFworks-Lab/HoneyBADGER	https://github.com/broadinstitute/infercnv	https://github.com/kharchenkolab/numbat	https://github.com/AntonioDeFalco/SCEVAN	https://github.com/TiedemannLab/sciCNV
Version Control	The package uses a version control system to track changes and manage development history
Unit Testing	The package includes unit tests to verify the correctness of individual components or functions
GitHub Repo	The tool is in a public GitHub repository that provides access to code, documentation, and issue tracking.
Version Control	A tutorial or vignette is available	https://github.com/akdess/CaSpER	https://github.com/pqiao29/Chloris	https://github.com/seasoncloud/Clonalscope	https://caravagnalab.github.io/rcongas/	https://github.com/Neurosurgery-Brain-Tumor-Center-DiazLab/CONICS/wiki	https://github.com/navinlabcode/copykat/blob/master/vignettes/copycat-vignettes.Rmd	https://github.com/kurtsemih/copyVAE	https://jef.works/HoneyBADGER/	https://github.com/broadinstitute/inferCNV/wiki	https://kharchenkolab.github.io/numbat/	https://github.com/AntonioDeFalco/SCEVAN	https://github.com/TiedemannLab/sciCNV
	Following the tutorial step by step leads to no issues/errors	error in plot function plotBAFInSeperatePages (GitHub issue #86)		Example data not provided in one tutorial section (https://github.com/seasoncloud/Clonalscope/tree/identify_normal_cells_noWGS/samples/V11Y04-378-A1/tumor_spots_tutorial)	error in segments_selector_congas (GitHub issue #38)	Error in getGenePositions()		Crashed after training at output storage (GitHub issue #7)	Error in calcAlleleCnvProb				No.test not specified
	The tutorial shows how to run the method in a non-native language (i.e. R to Python or viceversa)
Function documentation	The usage/parameters/output of functions/commands are documented	R's help feature	R's help feature	R's help feature	tutorial, R's help feature	R's help feature	R's help feature	tutorial, Command Line Interface	R's help feature	R's help feature	R's help feature	R's help feature	write in source code
Peer review	The paper is published in a peer-reviewed journal	Nature Communications	Biometrics	Nature Methods	Bioinformatics	Bioinformatics	Nature Biotechnology	Bioinformatics	genome research	Science	Nature Biotechnology	Nature Communications	Briefings in Bioinformatics
	link	https://www.nature.com/articles/s41467-019-13779-x	https://academic.oup.com/biometrics/article/81/3/ujaf115/8245167	https://www.nature.com/articles/s41592-025-02773-5	https://academic.oup.com/bioinformatics/article/38/9/2512/6550058 https://journals.plos.org/ploscompbiol/article?id=10.1371/journal.pcbi.1011557	https://academic.oup.com/bioinformatics/article/34/18/3217/4979546	https://www.nature.com/articles/s41587-020-00795-2	https://academic.oup.com/bioinformatics/article/40/5/btae284/7658946	https://genome.cshlp.org/content/28/8/1217	https://www.science.org/doi/10.1126/science.1254257	https://www.nature.com/articles/s41587-022-01468-y	https://www.nature.com/articles/s41467-023-36790-9	https://academic.oup.com/bib/article/23/1/bbab413/6396789
Evaluation of accuracy	The paper shows the method's accuracy on two (1), one (0.5) or zero real datasets.	TCGA-GBM, TCGA-BRCA, meningioma cancer	human metastatic melanoma and anaplastic thyroid tumor	primary gastrointestinal cancer samples, colorectal metastasis sample, primary colorectal cancer (CRC) samples, mouse liver metastasis sample, gastric cancer cell line, squamous cell carcinoma (SCC) sample, breast cancer (Supplementary Table 1-3)	triple-negative breast xenograft, glioblastoma	primary glioblastoma	21 tumors including triple-negative breast cancer, pancreatic ductal adenocarcinoma, anaplastic thyroid cancer, invasive ductal carcinoma and glioblastoma	two breast cancer datasets (DCIS, CIIR)	serial bone marrow (BM) biopsies of a multiple myeloma (MM) patient, glioblastoma (GBM), acute myeloid leukemia (AML) BM mononuclear cells, breast cancer cells	glioblastoma, melanoma, oligodendroglioma, head and neck squamous cell carcinoma	22 tumor samples, including multiple myeloma, gastric, breast and thyroid cancers	Glioblastoma (GBM), Head and Neck Squamous Cell Carcinomas (HNSCC), Colorectal cancer	multiple myeloma (MM)
	The paper quantifies the accuracy of the method given a simulated dataset	Supplementary Fig. 15, Supplementary Note 4	Section 3, Supplementary Section 2		Figure 2			Figure 2	Fig. 4A-B; Supplementary Fig. 2C,D			Supplementary Fig. 1
Evaluation of robustness	The paper assessed method robustness (to eg.down-sampling, parameter changes,stability) in two (1), one (0.5) or zero ways	change of gamma thresholds (Supplementary Fig. 3-5)	sensitivity analysis about K selection (Supplementary section 2.4)	Effectiveness to low sequencing depth and to mismatch between bulk DNA and single-cell-level data, downsampling (Supplementary Fig. 12-13)			Sensitivity to segmentation and gene window size parameters (Suppl Fig. 1e-f), stability to gene interval sizes (Fig. 2h)	Tested effects of hyperparameters (Supplementary section 3.1)	robustness to transition probability in HMM (Supplementary Fig. 9B)		stability of joint HMM CNV calls with different parameter values (Supplementary Fig. 7b, 7c, 11-13)	stability of CNV segmentation to hyperparameter (Supplementary Fig. 4)
Benchmarking	The paper compares the performances of the method against other published methods	HoneyBADGER, inferCNV	HoneyBADGER, inferCNV, Numbat	inferCNV, copyKAT, STARCH	inferCNV, copyKAT		inferCNV	CopyKAT, inferCNV, SCEVAN, Numbat			HoneyBADGER, inferCNV, copyKAT	inferCNV, and CopyKAT	inferCNV, copyKAT
